# A Drug-Elicitable Alternative-Splicing Module (DreAM) for Tunable AAV Expression and Controlled Myocardial Regeneration

**DOI:** 10.1101/2024.07.01.601517

**Authors:** Zhan Chen, Luzi Yang, Yueyang Zhang, Yue Li, Gonglie Chen, Ze Wang, Jiting Li, Yuhan Yang, Dongyu Zhao, William T Pu, Ke Yang, Erdan Dong, Yuxuan Guo

## Abstract

Adeno-associated virus (AAV) is a major vector for gene therapy. A technique to fine-tune the time and level of AAV expression is lacking, which greatly restricts indication choice, therapeutic efficacy and safety. To solve this problem, here we developed a drug-elicitable alternative-splicing module (DreAM) responsive to risdiplam, an FDA-approved alternative splicing modulator. Risdiplam activates DreAM-regulated AAV expression in a dose-dependent manner with an over 2000-fold inducible change depending on the inducer dosage and the organ of interests. With a temporally resolution of a couple of days, DreAM could repeatedly activate AAV expression, determined by the frequency and duration of risdiplam administration. As an example of DreAM-realized gene therapy, this technique was used to control AAV-based cardiac delivery of YAP^5SA^, a potent cardiomyocyte regeneration factor. DreAM transiently activated AAV-YAP^5SA^, establishing the dedifferentiation-proliferation-redifferentiation cycle in cardiomyocytes. Consequently, DreAM fulfilled the regenerative capacity of AAV-YAP^5SA^ in myocardial infarction while circumventing toxicity associated with prolonged AAV-YAP^5SA^ expression. Together, these data demonstrated a tremendous potential of DreAM to enhance the efficacy, safety and applicable scope of gene therapy.
