## Supplementary material for "A Drug-Elicitable Alternative-Splicing Module (DreAM) for Tunable AAV Expression and Controlled Myocardial Regeneration": Methods, Supplementary_Data_1∼7, Supplementary_Table1∼4: Supplementary-Table-1-plasmids.xlsx

### Sheet: plasmids
Lab Plasmid No.	Name	Full Sequence
PD236	pAAV-CMV-MCS-noATG-GFP	CTGCGCGCTCGCTCGCTCACTGAGGCCGCCCGGGCAAAGCCCGGGCGTCGGGCGACCTTTGGTCGCCCGGCCTCAGTGAGCGAGCGAGCGCGCAGAGAGGGAGTGGCCAACTCCATCACTAGGGGTTCCTTGTAGTTAATGATTAACCCGCCATGCTACTTATCTACCAGGGTAATGGGGATCCTCTAGAACTATAGCTAGccagatatacgcgttgacattgattattgactagttattaatagtaatcaattacggggtcattagttcatagcccatatatggagttccgcgttacataacttacggtaaatggcccgcctggctgaccgcccaacgacccccgcccattgacgtcaataatgacgtatgttcccatagtaacgccaatagggactt…
PD388	pAAV-CMV-Tl-GFP	CTGCGCGCTCGCTCGCTCACTGAGGCCGCCCGGGCAAAGCCCGGGCGTCGGGCGACCTTTGGTCGCCCGGCCTCAGTGAGCGAGCGAGCGCGCAGAGAGGGAGTGGCCAACTCCATCACTAGGGGTTCCTTGTAGTTAATGATTAACCCGCCATGCTACTTATCTACCAGGGTAATGGGGATCCTCTAGAACTATAGCTAGccagatatacgcgttgacattgattattgactagttattaatagtaatcaattacggggtcattagttcatagcccatatatggagttccgcgttacataacttacggtaaatggcccgcctggctgaccgcccaacgacccccgcccattgacgtcaataatgacgtatgttcccatagtaacgccaatagggactt…
PD346	pAAV-CMV-Ag-GFP	CTGCGCGCTCGCTCGCTCACTGAGGCCGCCCGGGCAAAGCCCGGGCGTCGGGCGACCTTTGGTCGCCCGGCCTCAGTGAGCGAGCGAGCGCGCAGAGAGGGAGTGGCCAACTCCATCACTAGGGGTTCCTTGTAGTTAATGATTAACCCGCCATGCTACTTATCTACCAGGGTAATGGGGATCCTCTAGAACTATAGCTAGccagatatacgcgttgacattgattattgactagttattaatagtaatcaattacggggtcattagttcatagcccatatatggagttccgcgttacataacttacggtaaatggcccgcctggctgaccgcccaacgacccccgcccattgacgtcaataatgacgtatgttcccatagtaacgccaatagggactt…
PD387	pAAV-CMV-Ba-GFP	CTGCGCGCTCGCTCGCTCACTGAGGCCGCCCGGGCAAAGCCCGGGCGTCGGGCGACCTTTGGTCGCCCGGCCTCAGTGAGCGAGCGAGCGCGCAGAGAGGGAGTGGCCAACTCCATCACTAGGGGTTCCTTGTAGTTAATGATTAACCCGCCATGCTACTTATCTACCAGGGTAATGGGGATCCTCTAGAACTATAGCTAGccagatatacgcgttgacattgattattgactagttattaatagtaatcaattacggggtcattagttcatagcccatatatggagttccgcgttacataacttacggtaaatggcccgcctggctgaccgcccaacgacccccgcccattgacgtcaataatgacgtatgttcccatagtaacgccaatagggactt…
PD348	pAAV-CMV-Ub-GFP	CTGCGCGCTCGCTCGCTCACTGAGGCCGCCCGGGCAAAGCCCGGGCGTCGGGCGACCTTTGGTCGCCCGGCCTCAGTGAGCGAGCGAGCGCGCAGAGAGGGAGTGGCCAACTCCATCACTAGGGGTTCCTTGTAGTTAATGATTAACCCGCCATGCTACTTATCTACCAGGGTAATGGGGATCCTCTAGAACTATAGCTAGccagatatacgcgttgacattgattattgactagttattaatagtaatcaattacggggtcattagttcatagcccatatatggagttccgcgttacataacttacggtaaatggcccgcctggctgaccgcccaacgacccccgcccattgacgtcaataatgacgtatgttcccatagtaacgccaatagggactt…
PD390	pAAV-CMV-Zf-GFP	CTGCGCGCTCGCTCGCTCACTGAGGCCGCCCGGGCAAAGCCCGGGCGTCGGGCGACCTTTGGTCGCCCGGCCTCAGTGAGCGAGCGAGCGCGCAGAGAGGGAGTGGCCAACTCCATCACTAGGGGTTCCTTGTAGTTAATGATTAACCCGCCATGCTACTTATCTACCAGGGTAATGGGGATCCTCTAGAACTATAGCTAGccagatatacgcgttgacattgattattgactagttattaatagtaatcaattacggggtcattagttcatagcccatatatggagttccgcgttacataacttacggtaaatggcccgcctggctgaccgcccaacgacccccgcccattgacgtcaataatgacgtatgttcccatagtaacgccaatagggactt…
PD345	pAAV-CMV-An-GFP	CTGCGCGCTCGCTCGCTCACTGAGGCCGCCCGGGCAAAGCCCGGGCGTCGGGCGACCTTTGGTCGCCCGGCCTCAGTGAGCGAGCGAGCGCGCAGAGAGGGAGTGGCCAACTCCATCACTAGGGGTTCCTTGTAGTTAATGATTAACCCGCCATGCTACTTATCTACCAGGGTAATGGGGATCCTCTAGAACTATAGCTAGccagatatacgcgttgacattgattattgactagttattaatagtaatcaattacggggtcattagttcatagcccatatatggagttccgcgttacataacttacggtaaatggcccgcctggctgaccgcccaacgacccccgcccattgacgtcaataatgacgtatgttcccatagtaacgccaatagggactt…
PD347	pAAV-CMV-E03-GFP	CTGCGCGCTCGCTCGCTCACTGAGGCCGCCCGGGCAAAGCCCGGGCGTCGGGCGACCTTTGGTCGCCCGGCCTCAGTGAGCGAGCGAGCGCGCAGAGAGGGAGTGGCCAACTCCATCACTAGGGGTTCCTTGTAGTTAATGATTAACCCGCCATGCTACTTATCTACCAGGGTAATGGGGATCCTCTAGAACTATAGCTAGccagatatacgcgttgacattgattattgactagttattaatagtaatcaattacggggtcattagttcatagcccatatatggagttccgcgttacataacttacggtaaatggcccgcctggctgaccgcccaacgacccccgcccattgacgtcaataatgacgtatgttcccatagtaacgccaatagggactt…
PD090	pAAV-CMV-GFP	CTGCGCGCTCGCTCGCTCACTGAGGCCGCCCGGGCAAAGCCCGGGCGTCGGGCGACCTTTGGTCGCCCGGCCTCAGTGAGCGAGCGAGCGCGCAGAGAGGGAGTGGCCAACTCCATCACTAGGGGTTCCTTGTAGTTAATGATTAACCCGCCATGCTACTTATCTACCAGGGTAATGGGGATCCTCTAGAACTATAGCTAGccagatatacgcgttgacattgattattgactagttattaatagtaatcaattacggggtcattagttcatagcccatatatggagttccgcgttacataacttacggtaaatggcccgcctggctgaccgcccaacgacccccgcccattgacgtcaataatgacgtatgttcccatagtaacgccaatagggactt…
PD491	pAAV-TNT4-DreAM-P2A-HA-luciferase	CTGCGCGCTCGCTCGCTCACTGAGGCCGCCCGGGCAAAGCCCGGGCGTCGGGCGACCTTTGGTCGCCCGGCCTCAGTGAGCGAGCGAGCGCGCAGAGAGGGAGTGGCCAACTCCATCACTAGGGGTTCCTTGTAGTTAATGATTAACCCGCCATGCTACTTATCTACCAGGGTAATGGGGATCCTCTAGAACTATAGCTCAGTCCATTAGGAGCCAGTAGCCTGGAAGATGTCTTTACCCCCAGCATCAGTTCAAGTGGAGCAGCACATAACTCTTGCCCTCTGCCTTCCAAGATTCTGGTGCTGAGACTTATGGAGTGTCTTGGAGGTTGCCTTCTGCCCCCCAACCCTGCTCCCAGCTGGCCCTCCCAGGCCTGGGTTGCTGGCCTCTGCTTTATCA…
PD577	pAAV-TNT4-DreAM-P2A-HA-luciferase-3xMIR122	CTGCGCGCTCGCTCGCTCACTGAGGCCGCCCGGGCAAAGCCCGGGCGTCGGGCGACCTTTGGTCGCCCGGCCTCAGTGAGCGAGCGAGCGCGCAGAGAGGGAGTGGCCAACTCCATCACTAGGGGTTCCTTGTAGTTAATGATTAACCCGCCATGCTACTTATCTACCAGGGTAATGGGGATCCTCTAGAACTATAGCTCAGTCCATTAGGAGCCAGTAGCCTGGAAGATGTCTTTACCCCCAGCATCAGTTCAAGTGGAGCAGCACATAACTCTTGCCCTCTGCCTTCCAAGATTCTGGTGCTGAGACTTATGGAGTGTCTTGGAGGTTGCCTTCTGCCCCCCAACCCTGCTCCCAGCTGGCCCTCCCAGGCCTGGGTTGCTGGCCTCTGCTTTATCA…
PD443	pAAV-TNT4-ATG-HA-YAP5SA	CTGCGCGCTCGCTCGCTCACTGAGGCCGCCCGGGCAAAGCCCGGGCGTCGGGCGACCTTTGGTCGCCCGGCCTCAGTGAGCGAGCGAGCGCGCAGAGAGGGAGTGGCCAACTCCATCACTAGGGGTTCCTTGTAGTTAATGATTAACCCGCCATGCTACTTATCTACCAGGGTAATGGGGATCCTCTAGAACTATAGCTCAGTCCATTAGGAGCCAGTAGCCTGGAAGATGTCTTTACCCCCAGCATCAGTTCAAGTGGAGCAGCACATAACTCTTGCCCTCTGCCTTCCAAGATTCTGGTGCTGAGACTTATGGAGTGTCTTGGAGGTTGCCTTCTGCCCCCCAACCCTGCTCCCAGCTGGCCCTCCCAGGCCTGGGTTGCTGGCCTCTGCTTTATCA…
PD445	pAAV-TNT4-DreAM-P2A-HA-YAP5SA	CTGCGCGCTCGCTCGCTCACTGAGGCCGCCCGGGCAAAGCCCGGGCGTCGGGCGACCTTTGGTCGCCCGGCCTCAGTGAGCGAGCGAGCGCGCAGAGAGGGAGTGGCCAACTCCATCACTAGGGGTTCCTTGTAGTTAATGATTAACCCGCCATGCTACTTATCTACCAGGGTAATGGGGATCCTCTAGAACTATAGCTCAGTCCATTAGGAGCCAGTAGCCTGGAAGATGTCTTTACCCCCAGCATCAGTTCAAGTGGAGCAGCACATAACTCTTGCCCTCTGCCTTCCAAGATTCTGGTGCTGAGACTTATGGAGTGTCTTGGAGGTTGCCTTCTGCCCCCCAACCCTGCTCCCAGCTGGCCCTCCCAGGCCTGGGTTGCTGGCCTCTGCTTTATCA…
PD576	pAAV-TNT4-DreAM-P2A-HA-YAP5SA-3xMIR122	CTGCGCGCTCGCTCGCTCACTGAGGCCGCCCGGGCAAAGCCCGGGCGTCGGGCGACCTTTGGTCGCCCGGCCTCAGTGAGCGAGCGAGCGCGCAGAGAGGGAGTGGCCAACTCCATCACTAGGGGTTCCTTGTAGTTAATGATTAACCCGCCATGCTACTTATCTACCAGGGTAATGGGGATCCTCTAGAACTATAGCTCAGTCCATTAGGAGCCAGTAGCCTGGAAGATGTCTTTACCCCCAGCATCAGTTCAAGTGGAGCAGCACATAACTCTTGCCCTCTGCCTTCCAAGATTCTGGTGCTGAGACTTATGGAGTGTCTTGGAGGTTGCCTTCTGCCCCCCAACCCTGCTCCCAGCTGGCCCTCCCAGGCCTGGGTTGCTGGCCTCTGCTTTATCA…
PD575	ADV-CMV-DreAM-GFP	GCTCATTTTTTAACCAATAGGCCGAAATCGGCAAAATCCCTTATAAATCAAAAGAATAGACCGAGATAGGGTTGAGTGTTGTTCCAGTTTGGAACAAGAGTCCACTATTAAAGAACGTGGACTCCAACGTCAAAGGGCGAAAAACCGTCTATCAGGGCGATGGCCCACTACGTGAACCATCACCCTAATCAAGTTTTTTGGGGTCGAGGTGCCGTAAAGCACTAAATCGGAACCCTAAAGGGAGCCCCCGATTTAGAGCTTGACGGGGAAAGCCGGCGAACGTGGCGAGAAAGGAAGGGAAGAAAGCGAAAGGAGCGGGCGCTAGGGCGCTGGCAAGTGTAGCGGTCACGCTGCGCGTAACCACCACACCCGCCGCGCTTAATGCGCCGCTACAGGGCG…
PD596	LV3-SFFV-DreAM-GFP	ACGCGTGTAGTCTTATGCAATACTCTTGTAGTCTTGCAACATGGTAACGATGAGTTAGCAACATGCCTTACAAGGAGAGAAAAAGCACCGTGCATGCCGATTGGTGGAAGTAAGGTGGTACGATCGTGCCTTATTAGGAAGGCAACAGACGGGTCTGACATGGATTGGACGAACCACTGAATTGCCGCATTGCAGAGATATTGTATTTAAGTGCCTAGCTCGATACAATAAACGGGTCTCTCTGGTTAGACCAGATCTGAGCCTGGGAGCTCTCTGGCTAACTAGGGAACCCACTGCTTAAGCCTCAATAAAGCTTGCCTTGAGTGCTTCAAGTAGTGTGTGCCCGTCTGTTGTGTGACTCTGGTAACTAGAGATCCCTCAGACCCTTTTAGTCAGTGT…
