## Supplementary material for "A Drug-Elicitable Alternative-Splicing Module (DreAM) for Tunable AAV Expression and Controlled Myocardial Regeneration": Methods, Supplementary_Data_1∼7, Supplementary_Table1∼4: Supplementary-Table-2-cell-lines.xlsx

### Sheet: Sheet1
name	species	Supplier	Cat. No.	Transfection/Infection	MOI
HEK293T	human	Procell	CL-0005	lipo8000; Lentivirus	1
CRFK	cat	Procell	CL-0070	jetprime	-
IBRS-2	pig	Procell	CL-0123	lipo8000	-
VERO	African green monkey	Procell	CL-0242	jetprime	-
NIH3T3	mouse	Procell	CL-0171	lipo8000	-
HeLa	human	Procell	CL-0101	Lentivirus	10
MDBK	bovine	Procell	CL-0153	Lentivirus	40
MDCK	dog	Procell	CL-0154	Adenovirus	5
hESC H7	human	Kind gift from Dr Feng Lan‘s lab at Fuwai Hospital	-	Adenovirus	20
NRVM	rat	isolated freshly	-	Adenovirus	20
