## Supplementary material for "A Drug-Elicitable Alternative-Splicing Module (DreAM) for Tunable AAV Expression and Controlled Myocardial Regeneration": Methods, Supplementary_Data_1∼7, Supplementary_Table1∼4: Supplementary-Table-3-primers-and-probes.xlsx

### Sheet: Sheet1
Application	Name	Nucl acid sequence (5'-->3')
DreAM-GFP TaqMan-qPCR	Primer-F1	GAAGTGTGCTCATTTCTCCCGATTA
	Primer-R1	TGAACTTGTGGCCGTTTACGT
	Probe	[HEX]-TTATGATTTGCATTGAGACTCCT-[MGB-NFQ]
DreAM-GFP RT-PCR	Primer-F2	CGTGAAGACATTACATCCAGTGCA
	Primer-R1	TGAACTTGTGGCCGTTTACGT
GFP RT-qPCR	GFP-F	AAGCTGACCCTGAAGTTCATCTGC
	GFP-R	CTTGTAGTTGCCGTCGTCCTTGAA
DreAM-HA Taqman-qPCR	Primer-F1	GAAGTGTGCTCATTTCTCCCGATTA
	Primer-R2	CGTAATCTGGAACGTCgTATGGAT
	Probe	[HEX]-TTATGATTTGCATTGAGACTCCT-[MGB-NFQ]
GAPDH TaqMan-qPCR Internal Control	GAPDH(Hm/Ms)-F	AAGCTCATTTCCTGGTATGAC
	GAPDH(Hm/Ms)-R	CTTACTCCTTGGAGGCCATGT
	GAPDH(Hm/Ms)-Probe	[FAM]-CAACAGGGTGGTGGACCTC-[BHQ-1]
hGAPDH RT-qPCR Internal Control	hGAPDH-F	GAAGGTGAAGGTCGGAGTCAAC
	hGAPDH-R	CAGAGTTAAAAGCAGCCCTGGT
AAV titer quantification	ITR-F	GGAACCCCTAGTGATGGAGTT
	ITR-R	CGGCCTCAGTGAGCGA
Lentivirus titer quantification	LTR-F	AAGCTTGCCTTGAGTGCTTC
	LTR-R	CCACACTGACTAAAAGGGTCTG
