## Supplementary material for "A Drug-Elicitable Alternative-Splicing Module (DreAM) for Tunable AAV Expression and Controlled Myocardial Regeneration": Methods, Supplementary_Data_1∼7, Supplementary_Table1∼4: Supplementary-Table-4-antibodies-and-reagents.xlsx

### Sheet: Antibody 
Antibody	Use	Supplier	Cat. No.
[mouse]Anti-GFP	WB (1:2500)	TransGen	HT801
[mouse]Anti-GAPDH	WB (1:10000)	TransGen	HC301
[rabbit]Anti-HA	WB (1:2500) ; IF(1:250)	CST	3724S
[mouse]Anti-TNNT2	IF(1:250)	Abcam	ab8295
[rabbit]Anti-KI67	IF(1:250)	CST	9129T
[rabbit]Anti-pHH3	IF(1:250)	Abcam	ab267372
[rabbit]Anti-AurB	IF(1:250)	Abcam	ab2254
Secondary Antibody	Use	Supplier	Cat. No.
Anti-Mouse IgG, HRP	WB (1:10000)	TransGen	HS201
Anti-Rabbit IgG, HRP	WB (1:10000)	TransGen	HS101
Anti-Rabbit IgG, Alexa Fluor-488	IF(1:500)	Abcam	ab150081
Anti-Mouse IgG, Alexa Fluor-555	IF(1:500)	Abcam	ab150114
Reagent	Use	Supplier	Cat. No.
Risdiplam	indicated in the main text	TargetMol	T16757
D-Luciferin	15 mg/mL(PBS); 10 μL/g(BW)	Yeasen	40902ES03
EdU	0.5 mg/mL(PBS); 10 μL/g(BW)	Beyotime	ST067
DAPI	IF(1:1000)	Abcam	ab285390
WGA-iFluor555	IF(1:200)	AAT Bioquest	25539
WGA-iFluor647	IF(1:200)	AAT Bioquest	25559
DMSO	Solvent for cell culture	MPbio	196055
PEG300	Solvent for animal (40%)	HarveyBio	GR1216
TWEEN-80	Solvent for animal (5%)	Aladdin	T118633
Saline	Solvent for animal (45%)	Solarbio	HDLS001119
PBS buffer	-	Sangon	E607008
isoflurane	3% inhalation	RWD	R510-22-10
